# Ubiquitination-activated TAB–TAK1–IKK–NF-κB axis modulates gene expression for cell survival in the lysosomal damage response

**DOI:** 10.1101/2025.03.26.645624

**Authors:** Akinori Endo, Chikage Takahashi, Naoko Ishibashi, Yasumasa Nishito, Koji Yamano, Keiji Tanaka, Yukiko Yoshida

**Affiliations:** Laboratory of Protein Metabolism, Tokyo Metropolitan Institute of Medical Science, Tokyo, 156-8506, Japan; Technology Research Division, Tokyo Metropolitan Institute of Medical Science, Tokyo, 156-8506, Japan; Intracellular quality control project, Tokyo Metropolitan Institute of Medical Science, Tokyo, 156-8506, Japan

## Abstract

The lysosomal damage response is important for the maintenance of cellular homeostasis. Although the mechanisms underlying the repair and autophagic elimination of damaged lysosomes have been elucidated, the early signal transduction pathways and genes induced in response to lysosomal damage remain elusive. We performed transcriptome and proteome analyses and found that the TAB–TAK1– IKK–NF-κB axis is activated by K63-linked ubiquitin chains that accumulate on damaged lysosomes. This activates the expression of various transcription factors and cytokines that promote anti-apoptosis and intercellular signaling. The findings highlight the crucial role of ubiquitin-regulated signal transduction and gene expression in cell survival and cell–cell communication in response to lysosomal damage. The results suggest that the ubiquitin system is not only involved in the removal of damaged lysosomes by lysophagy, but also functions in the activation of cellular signaling for cell survival.
