## Supplementary material for "Ubiquitination-activated TAB–TAK1–IKK–NF-κB axis modulates gene expression for cell survival in the lysosomal damage response": Table S3

### Sheet: Omics correlation n=302
gene_name	Log2FC_Transcrptome	Log2FC_Proteome
CXCL8	7.46235	7.4046
DUSP1	2.63563	6.08792
CXCL3	9.14744	4.69489
IER3	4.01394	4.45014
ATF3	9.34725	4.43684
NFKBIZ	3.24256	4.4075
CCL2	1.97307	4.36022
GADD45A	3.59243	4.22093
HBEGF	4.16222	4.08091
UBC	1.73811	3.85937
CXCL1	8.41555	3.80454
IL6	4.65302	3.58128
EGR1	3.14905	3.33149
LIF	3.78573	3.21133
IRF1	3.62476	3.17059
NEDD9	3.71055	3.14181
GEM	4.84112	3.09319
ZFP36	3.00634	3.07346
FOS	5.26527	2.85529
FBXO32	1.03675	2.80238
HMGCR	2.47454	2.7594
TNFAIP3	5.88769	2.73339
CEBPD	3.54749	2.73104
NUAK2	3.6741	2.49981
BHLHE40	3.46256	2.45884
KLF6	4.25163	2.33893
IL1B	4.45695	2.19362
INHBA	3.08111	2.03279
FOSB	7.31865	1.86938
PTGS2	4.28429	1.83004
KLF10	2.20919	1.81062
PMAIP1	2.88372	1.79489
RND3	3.59299	1.79057
CITED2	1.03647	1.78906
JUNB	3.88633	1.77369
ANKRD1	2.38953	1.62645
ZFP36L1	2.65165	1.57331
CCN2	1.29829	1.54894
ARRDC3	1.26221	1.47098
FAM241A	1.46949	1.47093
PTX3	2.24369	1.3566
RNF139	1.10444	1.32454
MAFF	4.74917	1.30519
IER2	1.68208	1.29403
SPRY2	3.01446	1.27234
P2RY11	1.28085	1.27129
TP53INP2	1.34313	1.26559
MCL1	1.52825	1.22636
NOCT	4.01224	1.17163
SIK1B	1.85433	1.13242
NABP1	1.99608	1.07598
ETS1	2.85052	1.0509
IRAK2	3.68211	1.04364
JUN	2.64079	0.97524
ZNF295-AS1	3.73697	0.945871
CDC42EP2	1.84728	0.929495
TGIF1	2.33421	0.909171
CDKN1A	1.55735	0.850506
HERPUD1	1.56835	0.850452
AMOTL2	1.73333	0.833206
ABL2	3.44265	0.832137
NFIL3	3.4976	0.797056
TEX19	2	0.775356
MSANTD3	1.56216	0.770203
ADAMTS1	3.51047	0.729968
SESN2	3.1051	0.71456
HMGCS1	3.35357	0.714537
FOSL2	2.59796	0.677931
IFRD1	1.43724	0.651849
GBP2	1.41914	0.644834
CEBPB	2.57397	0.641408
ZC3H12A	3.7749	0.619536
DUSP6	1.94712	0.592967
ZNF217	1.16357	0.576768
DNAJB9	1.49987	0.554237
ARID5B	2.07985	0.549557
KLHL21	2.47147	0.541999
TIFA	2.1396	0.537848
CYP1B1	1.48927	0.53573
SAMD4A	2.57621	0.510822
HSPA1A	4.36805	0.508456
HSPA1B	4.55101	0.508456
FOXO3	1.68509	0.506285
SIX5	1.45986	0.500411
FLVCR1	1.48151	0.497264
SQSTM1	1.8786	0.493868
HSPA1L	1.27563	0.472059
LRIF1	2.4366	0.471628
CCNL1	1.80094	0.466136
FOSL1	2.13968	0.460908
ETV3	1.23673	0.446945
ICAM1	3.50893	0.444325
CKS2	1.30236	0.439644
ZNF460	1.89077	0.430578
GADD45B	1.70851	0.420643
ZC3H12C	2.58218	0.413797
CPEB3	1.21632	0.403226
EIF2AK3	1.34903	0.401619
ITPRIP	2.61189	0.399517
PFKFB3	1.18508	0.386465
HSPA6	7.95303	0.375862
SOD2	4.62483	0.365767
TNFRSF10B	1.34007	0.362624
CHIC2	1.64395	0.355978
ARL4D	1.9203	0.350619
FEM1B	1.71885	0.331388
ODC1	1.07564	0.329941
SDC4	1.34391	0.328971
SRXN1	1.34983	0.327461
ZEB2	1.42381	0.310839
F3	1.64162	0.293432
LURAP1L	3.66819	0.280435
IRS2	1.03472	0.279182
LITAF	1.06396	0.265171
TNFAIP8	2.82218	0.26314
CD274	2.20924	0.262429
GZF1	1.53312	0.256732
PXDC1	1.62159	0.249632
HRK	5.72792	0.242875
ELOVL5	1.37423	0.236224
TRAF1	2.94403	0.235329
HRH1	1.66113	0.234761
HMGA2	1.28427	0.23243
PHLDA2	1.11076	0.22838
ZBTB21	2.7347	0.224081
JMJD1C	2.55594	0.219893
TNFAIP2	2.51344	0.217443
TUFT1	1.60142	0.214942
LDLR	2.00279	0.210777
FAM53C	1.08729	0.209897
HMOX1	3.30021	0.208604
PPP3CC	1.42308	0.204648
PPP1R10	1.08679	0.202569
TBC1D10A	1.63879	0.202045
HECW2	1.12549	0.197267
CRYAB	2.8635	0.197076
EVA1A	1.44287	0.191448
SIAH1	1.07267	0.184357
HSPB8	3.01045	0.177407
LRRC8E	1.04203	0.175838
DKK1	1.0447	0.175708
CCDC117	1.24161	0.173777
JUND	2.06619	0.166279
MICB	2.20703	0.165745
BACH1	2.22343	0.164079
SPHK1	1.17838	0.16352
RYBP	1.19707	0.161054
STK38L	1.42634	0.152426
MAP1LC3B	1.22773	0.152355
NEDD4L	2.0533	0.152245
FILIP1L	2.30171	0.151931
MSMO1	1.79853	0.151585
SIRT1	1.12902	0.149683
WTAP	2.21245	0.14872
SLC3A2	2.0268	0.141288
PPTC7	1.02732	0.139524
DNAJB1	2.69161	0.13888
MEX3B	1.99189	0.136957
ZNF281	1.11154	0.127647
ACAT2	1.05402	0.124387
ERRFI1	1.52529	0.12077
SLC7A11	1.67675	0.117412
HSD17B7	1.43854	0.116938
MBNL2	1.07098	0.114944
IDI1	1.96517	0.114137
RBMXL1	1.27963	0.112158
RUNX1	1.80228	0.108657
FLCN	1.41282	0.103268
ELL	1.51652	0.102166
SRFBP1	1.6976	0.0999374
SERPINB8	1.22538	0.0998236
FOXP1	1.13745	0.0959447
GPCPD1	1.9604	0.0940208
FOXC2	1.15451	0.0883204
FGF2	1.9683	0.0826658
ITPKC	1.68706	0.0824076
SLC39A14	1.16951	0.0765444
SERPINB2	2.67153	0.0748622
IRF2BP2	1.43748	0.0741965
CSF1	1.48385	0.0730464
CHST3	1.07493	0.0718714
NNMT	2.21251	0.0717627
NAMPT	1.47215	0.0699387
CDC37L1	1.0305	0.0698948
LENG9	1.14608	0.0697613
CCSER2	1.069	0.0668875
PLEKHF1	1.49185	0.0642198
NPC1	2.13264	0.0596949
RNF150	1.4926	0.0589803
RHOB	1.3299	0.0546087
CHORDC1	1.36992	0.0545991
EIF1B	1.12537	0.0535806
CDV3	1.01255	0.0535749
TP53BP2	1.35577	0.053318
KIF1B	1.42572	0.053278
RIPK2	2.43486	0.0514876
USP36	1.48183	0.0482063
GBP1	1.02568	0.0457255
NFKB1	3.35736	0.0429039
UGDH	1.42293	0.0407085
CSGALNACT2	1.33615	0.0381858
RAB33B	1.05307	0.0365702
BCL10	1.66429	0.0363121
SPATA2L	1.1354	0.0341085
JMJD6	1.42878	0.0303281
FGD4	1.22572	0.0264753
HSPH1	2.18398	0.0261637
SNX9	1.12303	0.0253232
EHD1	1.13798	0.025191
MVD	1.15735	0.02502
RICTOR	1.27516	0.0244026
DCUN1D3	1.79849	0.0209897
FRMD6	1.49259	0.0205739
VPS37B	1.15106	0.0202688
RAB32	1.32009	0.0186704
TUBB2A	1.4665	0.0165952
NAV3	1.09376	0.0153885
SOWAHC	1.5687	0.015082
ANKLE2	1.0391	0.0147228
NFKB2	1.81132	0.0145111
ATP2B1	1.29296	0.0136992
KIAA1217	1.49397	0.0132332
KBTBD2	1.10054	0.0129865
NCOA7	1.19836	0.0125491
CYP51A1	1.31886	0.011891
ASNS	1.58496	0.00805918
NAB2	1.82686	0.00757917
CPEB4	1.09484	0.00657209
AGO2	1.14804	0.00584666
UBE2B	1.05553	0.00466728
ZBTB20	1.04045	-0.00202306
MAP2K3	1.70319	-0.00229836
TSC22D2	1.68236	-0.00248973
MVK	1.09524	-0.00515238
SLC30A1	2.09283	-0.00566737
HSPA4L	1.8786	-0.0110353
AMPD3	1.73796	-0.0112419
STARD13	1.62929	-0.0144526
CTTNBP2NL	1.38143	-0.01688
PLEKHF2	1.15581	-0.0172151
TEX10	1.06732	-0.0226796
LMCD1	1.34573	-0.0234706
GORAB	1.24486	-0.0251948
SQLE	1.21764	-0.0297343
STX3	1.74284	-0.0334129
ARL5B	1.92159	-0.0450045
CHMP1B	1.30957	-0.0463092
KDM6A	1.21859	-0.0474351
DNAJB4	2.19382	-0.0475744
ERBIN	1.41115	-0.0503515
BIRC2	1.19172	-0.0504691
YOD1	1.38317	-0.0553042
PTP4A1	1.62726	-0.0558529
STBD1	1.02148	-0.0624364
LPIN1	1.31666	-0.0646127
LRRC15	1.22239	-0.0658474
FAM83G	1.26955	-0.0733624
TBC1D22B	1.0398	-0.0809549
UAP1	1.30076	-0.0879014
MNT	1.54436	-0.0936718
UTP25	1.09002	-0.096852
HSP90AA4P	2.32193	-0.104869
RELB	1.62317	-0.111055
DAB2	1.0156	-0.121477
VGF	1.85415	-0.136073
NAB1	1.54449	-0.13927
RBM7	1.28738	-0.168123
GRAMD2B	1.22678	-0.168937
AP5Z1	1.32289	-0.17688
IFIH1	1.15381	-0.1775
GABARAPL1	1.62986	-0.190218
USP54	1.23261	-0.196313
COX19	1.00622	-0.19728
USP12	1.455	-0.202535
REL	4.06588	-0.208732
SLC7A5	1.72766	-0.229853
SLC7A1	1.03252	-0.236417
ICAM5	1.72247	-0.240049
PNPLA8	1.34447	-0.245211
PRKCG	1.22239	-0.255209
BAG3	1.46825	-0.256459
XBP1	1.35024	-0.267484
CTH	1.7323	-0.293878
SLC2A3	1.21865	-0.318684
RRAD	2.78606	-0.433073
VGLL3	1.06724	-0.507083
NFKBIA	3.25482	-0.540077
C15orf39	1.05227	-0.6651
SAV1	1.93698	-0.690994
NFKBIE	2.18161	-0.723638
SPRY4	1.43587	-0.748149
KANK1	1.50596	-0.784585
UBTD2	1.22155	-0.889045
NFKBIB	1.04309	-1.08355
RASEF	2.72403	-1.52847
MAFK	1.47849	-1.83934
TIAM2	1.10579	-1.90959
SLC25A33	1.62097	-1.9517
CFLAR	1.22591	-1.96587
INSIG1	4.18877	-1.99877
FAM157C	1.42884	-2.44122
FOXP2	1.01505	-3.12938

### Sheet: Proteome TOP30
gene_name	Log2FC_Transcrptome	Log2FC_Proteome
CXCL8	7.46235	7.4046
DUSP1	2.63563	6.08792
CXCL3	9.14744	4.69489
IER3	4.01394	4.45014
ATF3	9.34725	4.43684
NFKBIZ	3.24256	4.4075
CCL2	1.97307	4.36022
GADD45A	3.59243	4.22093
HBEGF	4.16222	4.08091
UBC	1.73811	3.85937
CXCL1	8.41555	3.80454
IL6	4.65302	3.58128
EGR1	3.14905	3.33149
LIF	3.78573	3.21133
IRF1	3.62476	3.17059
NEDD9	3.71055	3.14181
GEM	4.84112	3.09319
ZFP36	3.00634	3.07346
FOS	5.26527	2.85529
FBXO32	1.03675	2.80238
HMGCR	2.47454	2.7594
TNFAIP3	5.88769	2.73339
CEBPD	3.54749	2.73104
NUAK2	3.6741	2.49981
BHLHE40	3.46256	2.45884
KLF6	4.25163	2.33893
IL1B	4.45695	2.19362
INHBA	3.08111	2.03279
FOSB	7.31865	1.86938
PTGS2	4.28429	1.83004
